# The phagocytosis oxidase/Bem1p (PB1) domain-containing protein PB1CP negatively regulates the NADPH oxidase RBOHD in plant immunity

**DOI:** 10.1101/2020.12.28.423414

**Authors:** Yukihisa Goto, Noriko Maki, Jan Sklenar, Paul Derbyshire, Frank L.H. Menke, Cyril Zipfel, Yasuhiro Kadota, Ken Shirasu

## Abstract

- Perception of pathogen-associated molecular patterns (PAMPs) by surface-localized pattern-recognition receptors activates RESPIRATORY BURST OXIDASE HOMOLOG D (RBOHD) through direct phosphorylation by BOTRYTIS-INDUCED KINASE 1 (BIK1) and induces the production of reactive oxygen species (ROS). ROS have direct antimicrobial properties but also serve as signaling molecules to activate additional defense responses such as stomatal closure. RBOHD activity must be tightly controlled to avoid the detrimental effects of ROS, but little is known about RBOHD downregulation.
- To better understand the regulation of RBOHD, we used co-immunoprecipitation of RBOHD coupled with mass spectrometry analysis to identify RBOHD-associated proteins.
- Among RBOHD-associated proteins, we identified PHAGOCYTOSIS OXIDASE/ BEM1P (PB1) DOMAIN-CONTAINING PROTEIN (PB1CP). We found that PB1CP negatively regulates RBOHD and the resistance against the fungal pathogen *Colletotrichum higginsianum*. PB1CP directly interacts with RBOHD *in vitro*, and PAMP treatment increases the interaction *in vivo*. PB1CP is localized at the cell periphery and in cytoplasm, but PAMP treatment induces PB1CP relocalization to small endomembrane compartments. *PB1CP* overexpression reduces plasma membrane localization of RBOHD, suggesting that PB1CP down-regulates RBOHD function by relocalizing it away from the plasma membrane.
- We reveal a novel negative regulation mechanism of ROS production through the relocalization of RBOHD by PB1CP.
