## Supplemental_Table_2 for "The phagocytosis oxidase/Bem1p (PB1) domain-containing protein PB1CP negatively regulates the NADPH oxidase RBOHD in plant immunity"

### Sheet: ROS assay
Supplemental Table S2 Summary of the effect of RBOHD-associated proteins on flg22-induced ROS production in N. benthamiana. The effect of the candidate proteins on flg22-induced ROS production was evaluated by comparing the flg22-induced ROS productions in the regions where candidate proteins or GUS protein (negative control) were expressed in the same leaves under the control of 35S promoter by …
Identified Proteins	Accession Number	Molecular Weight	ROS burst assay in N. benthamiana							LC-MS/MS Data
			The effect on flg22-induced ROS in N. benthamiana (p ≤ 0.01)	p-value	Total ROS burst (relative to that in GUS-expressing region)					Exclusive Unique Peptide Count												Quantitative Value (Normalized Total Spectra)
					1st	2nd	3rd	4th	Average	Col-0_1st	Col-0_2nd	Col-0_3rd	RBOHD_1st	RBOHD_2nd	RBOHD_3rd	RBOHD+elf18_1st	RBOHD+elf18_2nd	RBOHD+elf18_3rd	RBOHD+elf18+flg22_1st	RBOHD+elf18+flg22_2nd	RBOHD+elf18+flg22_3rd	Col-0_1st	Col-0_2nd	Col-0_3rd	RBOHD_1st	RBOHD_2nd	RBOHD_3rd	RBOHD+elf18_1st	RBOHD+elf18_2nd	RBOHD+elf18_3rd	RBOHD+elf18+flg22_1st	RBOHD+elf18+flg22_2nd	RBOHD+elf18+flg22_3rd
Calcium-binding_EF-hand_family_proteinChr2:17262085-17262735_REVERSE_LENGTH=216	AT2G41410	23 kDa	No significant effect	0.6013	0.629116	0.832404	1.32435	0.89767	0.920886	0	0	0	3	1	1	7	4	6	6	2	6	0	0	0	2.5947	0.91154	0.85233	6.1073	4.5325	6.4704	6.3952	3.0645	6.1234
TMK4_transmembrane_kinase_4___chr3:8558332-8561263_FORWARD_LENGTH=928	AT3G23750	100 kDa	Cell death induction	<0.0001	0.018103	0.0372558	0.00720179	0.0048104	0.0168428	0	0	0	6	7	1	6	8	7	7	6	9	0	0	0	5.1895	6.3808	0.85233	6.1073	8.1585	7.3948	8.2224	7.1504	10.497
Actin-binding_FH2_(formin_homology_2)_family_protein___chr1:22054167-22057052_REVERSE_LENGTH=929	AT1G59910	99 kDa	No significant effect	0.2215	0.683649	0.912224	1.08765	0.85544	0.884741	0	0	0	5	4	1	5	3	4	5	3	4	0	0	0	6.0544	5.4692	1.7047	5.2349	3.626	4.6217	5.4816	4.0859	3.4991
emb2734___ARM_repeat_superfamily_protein___chr5:6695731-6701247_REVERSE_LENGTH=1116	AT5G19820	124 kDa	Significantly reduced ROS	<0.0001	0.527113	0.572482	0.496144	0.647202	0.560735	0	0	0	3	4	1	4	5	1	5	4	6	0	0	0	3.4596	3.6462	0.85233	4.3624	6.3455	1.8487	7.3088	6.1289	6.9981
iqd32___IQ-domain_32___chr1:6895400-6898539_REVERSE_LENGTH=794	AT1G19870	87 kDa	No significant effect	0.9596	1.08336	0.205348	1.24277	1.53079	1.01557	0	0	0	1	1	1	4	5	1	3	2	4	0	0	0	0.86491	0.91154	0.85233	3.4899	5.439	0.92434	2.7408	2.043	3.4991
NIA2,_B29,_NIA2-1,_CHL3,_NR,_NR2,_ATNR2___nitrate_reductase_2___chr1:14158617-14161652_FORWARD_LENGTH=917	AT1G37130	103 kDa	No significant effect	0.3765	0.625489	1.03634	0.993217	0.982633	0.90942	0	0	0	3	4	3	4	7	2	4	4	6	0	0	0	2.5947	4.5577	2.557	3.4899	6.3455	1.8487	3.6544	5.1074	7.8729
Leucine-rich_repeat_transmembrane_protein_kinase___chr1:19945959-19951562_FORWARD_LENGTH=1035	AT1G53440	115 kDa	No significant effect	0.6064	0.991278	0.44185	0.762064	1.38273	0.894481	0	0	0	1	2	0	3	2	0	3	0	1	0	0	0	1.7298	1.8231	0	2.6174	1.813	0	3.6544	0	0.87477
Phototropic-responsive_NPH3_family_protein___chr1:10759475-10762199_FORWARD_LENGTH=665	AT1G30440	73 kDa	No significant effect	0.3421	1.11474	1.00303	1.15085	0.940733	1.05234	0	0	0	5	5	3	3	5	3	4	4	4	0	0	0	6.9193	7.2923	5.114	5.2349	8.1585	4.6217	5.4816	7.1504	4.3738
SPFH/Band_7/PHB_domain-containing_membrane-associated_protein_family___chr1:26293932-26295150_REVERSE_LENGTH=286	AT1G69840	31 kDa	No significant effect	0.4328	1.03067	1.15334	1.07884	0.909553	1.0431	0	0	0	2	1	3	3	1	2	1	1	1	0	0	0	2.5947	1.8231	2.557	3.4899	1.813	2.773	0.9136	1.0215	0.87477
NPGR2___no_pollen_germination_related_2___chr4:14130046-14132599_FORWARD_LENGTH=739	AT4G28600	83 kDa	No significant effect	0.335	2.9822	1.17864	0.961392	0.935951	1.51454	0	0	0	1	0	0	3	0	0	2	1	2	0	0	0	0.86491	0	0	3.4899	0	0	1.8272	1.0215	1.7495
2-oxoglutarate_dehydrogenase,_E1_component___chr3:20541897-20545728_FORWARD_LENGTH=1017	AT3G55410	115 kDa	Significantly reduced ROS	0.0011	0.786306	0.575189	0.757866	0.75042	0.717445	0	0	0	0	0	0	2	2	0	2	0	3	0	0	0	0	0	0	1.745	1.813	0	1.8272	0	3.4991
CBS_/_octicosapeptide/Phox/Bemp1_(PB1)_domains-containing_proteinChr5:25418716-25421970_REVERSE_LENGTH=543	AT5G63490	59 kDa	No significant effect	0.9377	1.6179	0.864508	0.721873	0.727301	0.982895	0	0	0	4	3	2	2	3	2	1	0	1	0	0	0	3.4596	3.6462	2.557	1.745	2.7195	1.8487	0.9136	0	0.87477
Leucine-rich_receptor-like_protein_kinase_family_protein___chr3:10435139-10438268_FORWARD_LENGTH=1016	AT3G28040	112 kDa	No significant effect	0.3201	0.100116	0.166799	1.3838	0.994839	0.661389	0	0	0	2	1	1	2	3	1	2	2	1	0	0	0	3.4596	2.7346	1.7047	4.3624	2.7195	3.6974	3.6544	4.0859	1.7495
Lipase/lipooxygenase,_PLAT/LH2_family_protein___chr2:9427010-9427742_REVERSE_LENGTH=183	AT2G22170	20 kDa	Significantly reduced ROS	0.0041	0.551957	0.716764	0.636378	0.867319	0.693105	0	0	0	1	2	1	2	0	0	2	3	2	0	0	0	0.86491	1.8231	0.85233	1.745	0	0	1.8272	4.0859	1.7495
Phototropic-responsive_NPH3_family_protein___chr5:26884754-26887083_FORWARD_LENGTH=604	AT5G67385	68 kDa	No significant effect	0.5527	2.29661	0.754281	0.83987	1.01911	1.22747	0	0	0	3	4	4	2	3	2	1	1	1	0	0	0	2.5947	3.6462	3.4093	1.745	2.7195	1.8487	0.9136	1.0215	0.87477
Unknown_protein;_FUNCTIONS_IN:_molecular_function_unknown;_INVOLVED_IN:_biological_process_unknown;_LOCATED_IN:_thylakoid,_chloroplast_thylakoid_membrane,_chloroplast,_plastoglobule;_EXPRESSED_IN:_22_plant_structures;_EXPRESSED_DURING:_13_growth_stages;_Has_97_Blast_hits_to_97_proteins_in_46_species:_Archae_-_0;_Bacteria_-_65;_Metazoa_-_2;_Fungi_-_0;_Plants_-_28;_Viruses_-_0;_Other_Eukaryotes_-_2…	AT4G13200	20 kDa	No significant effect	0.0343	1.26773	1.04169	1.4371	1.16762	1.22853	0	0	0	4	3	2	2	1	2	2	1	2	0	0	0	6.9193	5.4692	2.557	1.745	1.813	1.8487	1.8272	1.0215	1.7495
PGP21___P-glycoprotein_21___chr3:23008755-23013579_REVERSE_LENGTH=1296	AT3G62150	140 kDa	No significant effect	0.0182	2.05167	1.29611	1.43589	1.39589	1.54489	0	0	0	0	2	0	2	2	0	2	0	1	0	0	0	0	1.8231	0	2.6174	1.813	0	1.8272	0	0.87477
SYTA,_NTMC2TYPE1.1,_ATSYTA,_NTMC2T1.1,_SYT1___synaptotagmin_A___chr2:9014827-9017829_FORWARD_LENGTH=541	AT2G20990	62 kDa	No significant effect	0.9442	1.03876	0.954067	1.07943	0.937115	1.00234	0	0	0	2	1	5	2	2	0	2	3	3	0	0	0	1.7298	0.91154	4.2617	1.745	1.813	0	1.8272	3.0645	2.6243
Leucine-rich_repeat_protein_kinase_family_protein___chr2:11388621-11391286_FORWARD_LENGTH=658	AT2G26730	72 kDa	No significant effect	0.0888	0.538336	1.07452	0.726758	0.767232	0.77671	0	0	0	1	1	0	1	2	1	1	1	2	0	0	0	1.7298	1.8231	0	1.745	1.813	0.92434	1.8272	1.0215	1.7495
NAD(P)-binding_Rossmann-fold_superfamily_protein___chr1:11608038-11609591_FORWARD_LENGTH=296	AT1G32220	32 kDa	No significant effect	0.4093	0.387113	0.62771	1.44265	0.74391	0.800346	0	0	0	1	1	2	1	0	0	0	0	1	0	0	0	0.86491	0.91154	1.7047	0.87248	0	0	0	0	0.87477
Octicosapeptide/Phox/Bem1p_family_protein___chr2:115023-117296_FORWARD_LENGTH=720	AT2G01190	77 kDa	Significantly reduced ROS	0.0074	0.62645	0.232147	0.755082	0.251149	0.466207	0	0	0	1	1	1	1	3	1	0	0	1	0	0	0	0.86491	0.91154	0.85233	0.87248	2.7195	0.92434	0	0	0.87477
Protein_of_unknown_function_DUF2359,_transmembrane___chr1:26688622-26691185_REVERSE_LENGTH=610	AT1G70770	67 kDa	No significant effect	0.1334	0.562633	0.920947	0.896539	0.968219	0.837085	0	0	0	2	2	4	1	2	1	1	1	1	0	0	0	1.7298	1.8231	3.4093	0.87248	2.7195	0.92434	0.9136	1.0215	0.87477
CYP83A1,_REF2___cytochrome_P450,_family_83,_subfamily_A,_polypeptide_1___chr4:7990682-7992282_REVERSE_LENGTH=502	AT4G13770	57 kDa	No significant effect	0.7454	0.656199	1.60629	1.0446	0.962391	1.06737	0	0	0	1	1	5	1	0	3	0	1	0	0	0	0	1.7298	0.91154	4.2617	0.87248	0	2.773	0	1.0215	0
HIR1,_ATHIR1___SPFH/Band_7/PHB_domain-containing_membrane-associated_protein_family___chr5:25201320-25202535_FORWARD_LENGTH=286	AT5G62740	31 kDa	No significant effect	0.0635	0.284932	0.126507	0.491796	1.12278	0.506503	0	0	0	2	0	2	1	1	1	1	0	1	0	0	0	6.9193	0	7.671	5.2349	8.1585	5.5461	7.3088	5.1074	6.9981
OVA5,_ATKRS-2___Lysyl-tRNA_synthetase,_class_II___chr3:4395984-4399302_REVERSE_LENGTH=602	AT3G13490	68 kDa	No significant effect	0.2588	0.264385	1.02591	0.793614	1.02006	0.775992	0	0	0	0	0	0	1	0	1	2	1	3	0	0	0	0	0	0	0.87248	0	0.92434	1.8272	1.0215	2.6243
TMK1___transmembrane_kinase_1___chr1:24631503-24634415_FORWARD_LENGTH=942	AT1G66150	102 kDa	Cell death induction	<0.0001	0.0235619	0.0147117	0.00510535	0.00496641	0.0120863	0	0	0	0	2	0	1	2	1	2	2	2	0	0	0	0	1.8231	0	0.87248	2.7195	1.8487	2.7408	2.043	2.6243
Leucine-rich_repeat_(LRR)_family_protein___chr5:18444798-18449071_FORWARD_LENGTH=1222	AT5G45510	138 kDa	No significant effect	0.2821	0.635962	3.5689	1.40476	1.38251	1.74803	0	0	0	2	0	1	0	0	0	2	0	1	0	0	0	1.7298	0	0.85233	0	0	0	1.8272	0	0.87477
Leucine-rich_repeat_protein_kinase_family_protein___chr3:634819-636982_FORWARD_LENGTH=627	AT3G02880	68 kDa	Significantly reduced ROS	0.0029	0.627311	0.817425	0.818919	0.61329	0.719236	0	0	0	2	0	1	0	3	1	0	0	0	0	0	0	1.7298	0	0.85233	0	2.7195	0.92434	0	0	0
LPAT2___lysophosphatidyl_acyltransferase_2___chr3:21349751-21352839_FORWARD_LENGTH=389	AT3G57650	44 kDa	No significant effect	0.017	0.116355	0.640649	0.811651	0.514424	0.52077	0	0	0	1	2	2	0	0	1	0	0	0	0	0	0	0.86491	1.8231	1.7047	0	0	0.92434	0	0	0
NTMC2TYPE4,_NTMC2T4___Calcium-dependent_lipid-binding_(CaLB_domain)_family_protein___chr3:22597485-22600932_FORWARD_LENGTH=510	AT3G61050	55 kDa	Significantly reduced ROS	<0.0001	0.535653	0.505683	0.627107	0.608294	0.569184	0	0	0	1	1	4	0	1	2	1	1	0	0	0	0	0.86491	0.91154	3.4093	0	0.9065	1.8487	0.9136	1.0215	0
