## Supplemental_Table_3 for "The phagocytosis oxidase/Bem1p (PB1) domain-containing protein PB1CP negatively regulates the NADPH oxidase RBOHD in plant immunity"

### Sheet: Sheet1
Supplemental Table S3 Primers that were used in this paper.
Gene name	Accession	Direction	Sequence	Fragment size
for qPCR U-box	AT5G15400	Fw	TGCGCTGCCAGATAATACACTATT	46bp
		Rev	TGCTGCCCAACATCAGGTT
for qPCR PB1	AT2G01190	Fw	TGTGCCACAATCTCCAAGTG	79bp
		Rev	TGGAGGCATCATGGTAGAGTTG
for qPCR RBOHD	AT5G47910	Fw	TGATCAAGGTGGCTGTTTACCC	105 bp
		Rev	CTCGGCAGTTCACCAACATG
for genotyping SALK T-DNA	LBb1.3	BP	ATTTTGCCGATTTCGGAAC	-
for genotyping (SALK_036544)	AT2G01190	RP	AAAGTGTGCTGCATCTGTGC	1127 bp
		LP	GGTTTCTGAAATTTGCGAGC
for genotyping (SALK_207053)	AT2G01190	RP	GATGGCTCTGTTAAAAGCGC	1103 bp
		LP	TCGCTCACACTTGGAGATTG
for cloning pPB1::gPB1-GFP	AT2G01190	Fw	AATTGGGTACAAGGTATAATTCCTTTTGTAACTAATAAAT	4329 bp
		Rev	TGCTCACCATCAATGGCTGTGAACTCCGGATCTGTTGAGT
for sequencing of pPB1::gPB1-GFP	AT2G01190	Fw	TTGTTTGACTGTTTGTAGTGGG	-
		Fw	TGTCAATGATATAAAAGATTGCATAA	-
		Fw	ACCGCCTTCTTCTCTGTCCT	-
		Fw	CTCCGTTCTAATTCCGGTGA	-
		Fw	TGAATGCCTCAGTGATAGCAG	-
		Rev	GTATCATTAGGCTATTGTAGTACGGC	-
for cloning p35S::PB1-3×HA	AT2G01190	Fw	TTCTTCTGCAAATGGAACCAC	2555 bp
		Rev	AAAATCCCACCAAGAAGCAC
for cloning p35S::gPB1-GFP	AT2G01190	Fw	CATTTACAATTATCGATATGGAACCACCGCCTTCTTCTCTGTCCTCC	2160 bp
		Rev	TGCTCACCATGGATCCCAATGGCTGTGAACTCCGGATCTGTTGAGT
for cloning pRBOHD::gRBOHD	AT5G47910 promoter	Fw	GACGGCCAGTGAATTCCCCCTCTAGTTCTTGTGATGCTAATATATTA	1600 bp
		Rev	TATCGTGGTCCTTGTAGTCACCATCGTGGTCCTTGTAGTCCATCGAATTC
	AT5G47910 promoter＋mScarlet	Fw	TGACTACAAGGACCACGATAATGGTTTCGAAAGGCGAAGC	738 bp
		Rev	TTGCCTCGTCTCATTTTCATTTTGTAGAGCTCATCCATCC
	mScarlet ＋ AT5G47910	Fw	ATGAAAATGAGACGAGGCAATTCAAGTAACGACCA	4200 bp
		Rev	GATAACTAGTGGATCCCTAGAAGTTCTCTTTGTGGAAGTCAAACTTG
for cloning p35S:mScarlet-gRBOHD	AT5G47910	Fw	CATTTACAATTATCGATATGGTTTCGAAAGGCGAAGCAGTGATAAAG	4200 bp
		Rev	TGACTCTAGAGGATCCCTAGAAGTTCTCTTTGTGGAAGTCAAACTTG
for pPOINM PB1	AT2G01190	Fw	AAGTTCTGTTTCAGGGCCCGATGGAACCACCGCCTTCTTCTCTGTCCTCC	2160 bp
		Rev	ATGGTCTAGAAAGCTTTACAATGGCTGTGAACTCCGGATCTGTTGAGT
for pPOPINM PB1 N-terminus	AT2G01190	Fw	AAGTTCTGTTTCAGGGCCCGATGGAACCACCGCCTTCTTCTCTGTCCTCC	267 bp
		Rev	ATGGTCTAGAAAGCTTTAGGGCGAGGAAGGATATGACCGCCGTAGCTA
for pPOPINM PB1 domain	AT2G01190	Fw	AAGTTCTGTTTCAGGGCCCGCACGATAAGTCTCTCTGCTACATGGGCGGT	277 bp
		Rev	ATGGTCTAGAAAGCTTTAGGAGGTGAATAGAAACAACCGGAGACGCGA
for pPOPIIM PB1 C-terminus	AT2G01190	Fw	AAGTTCTGTTTCAGGGCCCGAAGCCTGAGGCTACTCAATCTATGGGTCAG	1616 bp
		Rev	ATGGTCTAGAAAGCTTTACAATGGCTGTGAACTCCGGATCTGTTGAGT
